# p53 restoration in small cell lung cancer identifies a latent Cyclophilin-dependent necrosis mechanism

**DOI:** 10.1101/2022.07.22.501202

**Authors:** Jonuelle Acosta, Qinglan Li, Nelson F. Freeburg, Nivitha Murali, Grant P. Grothusen, Michelle Cicchini, Hung Mai, Amy C. Gladstein, Keren M. Adler, Katherine R. Doerig, Jinyang Li, Miguel Ruiz-Torres, Kimberly L. Manning, Ben Z. Stanger, Luca Busino, Liling Wan, David M. Feldser

## Abstract

The p53 tumor suppressor regulates multiple context-dependent tumor suppressive programs. Although p53 is mutated in ∼90% of small cell lung cancer (SCLC) tumors, how p53 mediates tumor suppression in this context is unknown. Here, using a mouse model of SCLC in which endogenous p53 expression can be conditionally and temporally regulated, we show that SCLC tumors maintain a requirement for p53 inactivation. However, we identified tumor subtype heterogeneity between SCLC tumors such that p53 reactivation induces a canonical senescence response in a subset of tumors, while, in others, p53 induces a non-apoptotic form of cell death that culminates in necrosis. We pinpointed the cyclophilin family of peptidyl prolyl *cis*-*trans* isomerases as critical determinants of a p53-induced transcriptional program that is specific to SCLC tumors and cell lines that are poised to undergo p53-mediated necrosis. Importantly, inhibition of cyclophilin isomerase activity suppresses SCLC subtype-specific p53-mediated death by limiting p53 transcriptional output without impacting chromatin binding. Our study demonstrates that intertumoral heterogeneity in SCLC can influence the biological response to p53 restoration, describes a novel mechanism of p53-regulated necrotic cell death, and uncovers new targets for the treatment of this most-recalcitrant tumor type.
