## Supplementary Table 1 for "p53 restoration in small cell lung cancer identifies a latent Cyclophilin-dependent necrosis mechanism"

### Sheet: Mouse sgRNA sequences
Supplementary Table 1: Mouse sgRNA sequences used in study
Target Gene	Sequence
sgβgal	CACGTAGATACGTCTGCATC
sgTrp53	AGGAGCTCCTGACACTCGGA
sgAtg5	TATCCCCTTTAGAATATATC
sgBax	TCATCCAGGATCGAGCAGGG
sgBbc3	ACCTCAACGCGCAGTACGAG
sgMlkl	GACTTCATCAAAACGGCCCA
sgRipk1	TGTGAAAGTCACGATCAACG
sgPpia#3.1	TGGAATAATTCTGTGAAAGG
sgPpia#3.2	GCTCTGAGCACTGGAGAGAA
sgPpib#2.1	CAAATTGGAGATGAATCTGT
sgPpib#3.1	TTCACCAGGGGAGATGGCAC
sgPpic#5.1	ACTGTTGACGATGGTGCAGT
sgPpic#3.1	TCATGAAGTCCTTGATGACA
sgPpid#4.1	GGTCATAAAAGGACTAGGTG
sgPpid#3.1	TCAAATCAGAATGGGACAGG
sgPpie#10.1	TCACATGTACTCTCCACAGT
sgPpie#7.1	TGGGCACCACATCAGACCGT
sgPpif#1.1	TGGACAGCCGCTCGGCCGCG
sgPpif#4.1	ACCACAATGGCACAGGAGGG
sgPpig#3.1	TCTCTTTCATAGAGTTGTCA
sgPpig#2.1	GCGAAAGTTCTCACACGTTT
sgPpih10.1	CAATAAGCCCAAACTGCCAG
sgPpih#9.1	GCTTGAACTCTCTTTCCCAA
