## Supplementary Table 2 for "p53 restoration in small cell lung cancer identifies a latent Cyclophilin-dependent necrosis mechanism"

### Sheet: Legend Supplementary Table 2
Supplementary Table 2: Differentially regulated genes in Type V and Type D SCLC cells.
"Type V and Type D Signature" contains differentially regulated genes in Control Type V vs Type D cells used for Cell Miner-SCLC analysis. Related to Figure 5.
"Modules 1-6" contain differentially regulated genes identified from Type D:Control vs Restored, and Type V: Control vs Restored plotted in heatmap. Related to Figure 6.

### Sheet: Type V Signature
Cxcl12
Mgp
Ifitm3
Evc
Dact2
Pcdh18
Col8a2
Fstl1
Fbxo17
Tgfb2
Pard6g
Thbs1
Radil
Pdzd4
Col5a1
Mmp14
Shox2
Lmcd1
Slc7a2
Foxc1
Speg
Col16a1
Olfml2b
Wisp1
Ikzf2
Aspa
Magee1
Obsl1
Nuak1
Cyp1b1
Sprr2a2
Mb21d1
Sprr2a1
Snai2
Copz2
Nrp1
Plxnb1
Palm2Akap2
Mtss1l
Nrp2
Tgfb3
Lclat1
Mxra8
Mecom
Ttc28
Lactb
Sparc
Fnbp1
Rhobtb3
2310022B05Rik
Rab8b
Tyro3
Thra
Pkd1
Pik3r1
Akr1b3
Pbx1

### Sheet: Type D signature
Fermt1
Cmbl
Hnf4a
Myrf
Lgals2
Cldn2
Clca4
Hmga1-rs1
Ptpru
Klhl13
Gipc2
Sdcbp2
Cyp2s1
Gzme
Abcb1a
Adap1
Pear1
Pacrg
Ndrg2
Thsd4
Pdlim1
Hmgcll1
Cbln3
Lgals3bp
Slc26a2
Epb4.1l4b
Stard10
Hmha1
Cystm1
Mgat3
Frmd4b
Lamc2
Areg
Chn2
Pgap1
Tspan15
Cotl1
Apob
Rnf128
Deptor
Nol4l
Pcsk6
Hhex
Hs3st1
Spint2
Ston2
Tspan12
Clu
Tns1
Dusp6
Tnfrsf21
Nbeal2
Foxq1
Dhcr24
Arl4a
Tpd52
Mtcl1
Glul
Gprc5a
Plce1
Adipor2
Nfia
Fam63a
Cgn
Myo6
Myzap
Me1
Rilpl2
Ugdh
Abhd2
Slc12a2
Coro2b
Pip5k1b
Golm1
Ifngr1
Arhgap18
Gata6
Ak3
Lrrc75a
Maff
Dusp4
Mgat5
Pparg
Klf5
Rai14
Asap2
Mcu
Etv5
Dhx32
Vars2
Itpk1
Gsto1
Pde4dip
Pam
Vasp
4931406C07Rik
F11r
Tecpr1
Pacsin2
Camk2d
Lama5
Csk
Crebl2
Pura
Aldoa
Arhgef5
Ston1
Aff1
Dstn

### Sheet: Module 1
Robo3
Svop
1700007K13Rik
Ano3
Pvrl4
Atg9b
St14
Sytl1
Zfp750
Cd80
Zfp423
Stox2
Scn3b
Sp6
Ckmt1
Gna15
Espn
Wnt9a
Kcnj4
Cox6b2
Trp53
Fam212b
Rprm
Cdkn1a
Synm
Celf5
Tbc1d8
E030010N08Rik
Slc2a9
Sulf2
Col9a3
Ddit4l
Nxph3
Tap1
Vwa7
Dcxr
Cux2
Mmp15
Hyal1
Samd12
Mdm2
Sp9
Ak1
Lama3
Pidd1
Etnk2
Slc6a20a
Slc5a8
Prrg4
Fam212a
Krt33a
Cdc42bpg
Zfp365
Fam222a
Psrc1
Trp53inp1
Fas
Hic1
Tbx6
Klhdc7a
Ccng1
B9d2
Trim7
Btg2
Ivl
Ccdc17
Fbxw9
Mesp2
Apc2
Crip2
Akr1b7
Polk
Pmm1
Slc37a2
Slc19a2
Zmat3
Ercc5
Nanos1
Lpin1
Ptpdc1
Sesn2
Cutal
Klhl26
Asap3
Trim11
Lif
Hmox1
Mybl1
Cnbd2
Zfp874a
Rnf169
Tbc1d2
Orai2
Zfp385a
Aldh1a1
Cpped1
Mapkapk3
Ptk2b
Bscl2
Adrb2
Phlda3
Ecm1
9030617O03Rik
Pmaip1
Plk2
Slc25a42
Pqlc3
Ggta1
Wfikkn1
Acox3
Ephx1
Fam214a
Tmtc3
Dennd2c
Tcn2
Abhd4
Trafd1
Klhdc1
Homer3
Ahnak2
Parp10
Rap2a
A430105I19Rik
Ypel3
F8a
Klhl8
Micall1
Ikbke
Lrrc28
Mdm4
Sgsm2
Tmem63b
Syngap1
Srgap3
Ei24
Exoc4
Aen
Pdrg1
Aldh4a1
Tnfrsf10b
Gsto1
Shisa4
Ddias
Rap2b
Slc12a4
Zfp688
Fbxl21
Nat9
Tmem19
Hes6
Tmem43
Nat6
Rev1
Lzic
Il1f9
Aga
Exd1
Commd3
Ctsd
Vopp1
Fchsd1
Tmbim4
Nav2
Rbm38
Rgs12
Efnb3
Rhbdf2
Esrra
Lhfpl2
Tpp1
Fuca1
4933426M11Rik
Gatsl3
Osbpl5
Serinc3
Tsku
Arl8a
Enc1
Vkorc1
Sbk1
Efr3b
Pgpep1
Zfand2a
Wdr35
Foxo3
Pml
Dos
Rb1
Inf2
Wdr91
Acad8
Bet1l
Fat1
Fbxl20
Exoc2
Arhgap23
Plxna1
Pak6
Fbrsl1
2310022A10Rik
Siva1
Agpat4
Dnajc9
Pigf
Eva1c
Tead3
Elmo2
Mast4
Csnk1g1
Tmbim1
Rarg
Scand1
B3galnt2
Rps27l
Dnase1l1
Qpctl
Vegfa
Cenpt
Gramd3
Picalm
Cep250
Mpp7
Clip2
Tldc1
Rlf
Slc48a1
Bax
Spred3
Utrn
Wdr61
H2afj
Dicer1
Slc39a14
Sh3glb2
Ctc1
Gm29216
Rnf14
Rnf213
Plekhh2
Ppp4r1l-ps
Arap1
Kdm6b
Pld2
Zbtb4
Tchp
Cttnbp2nl
Rnf19a
Rhbdd1
Srgap2
Arl4c
Rab2b
Tnip3

### Sheet: Module 2
Zscan4f
Cdkn2d
Sprr2a3
2610318N02Rik
Kif20b
Smpd3
Gm11226
Gm7816
Ldlr
Fdps
Gm8203
Gcat
Anp32e
Hmgcs1
Dhcr24
Polr3g
Mvd
Idi1
Lsm3
Cks1b
Cenpq
Asf1b
Sqle
Ccsap
H2afz
Cenpl
Wasf1
E2f2
Tnfaip8l1
Ppa1
Pdss1
Msmo1
Eif4a-ps4
Lin9
Uchl5
Nudcd1
Maz
Arl6ip1
Anp32a
Ube2s
Fkbp5
Vrk1
Stard4
Ppat
Lbr
Chek1
Dctpp1
Ifrd2
Mrpl50
Acat1
Dnph1
0610007P14Rik
Gyk
Cyc1
Aven
E2f3
Tatdn2
Alg8
Rfc1
Pgp
Lyrm9

### Sheet: Module 3
Espl1
Sult1c2
Sprr2b
Cdkn3
Plk1
Sapcd2
Gm15428
Aspa
Cdca3
Troap
Ccna2
Cenpf
Cdc25c
Aspm
Kif20a
Kif11
Depdc1b
Ccnb2
Shcbp1
Bub1b
Pif1
Fam64a
Birc5
Bub1
Cep55
Ttk
Ccnb1
2810417H13Rik
Slc17a1
Depdc1a
Kif15
Nuf2
Kif22
Aurkb
Sprr2a2
Spc24
Cdca8
Arhgap19
Ckap2l
Nek2
Kif2c
Mki67
Cenpa
Prr11
Parpbp
Top2a
Ankle1
Aurka
Sgol2
Nusap1
Cdc20
Pbk
Knstrn
Mis18bp1
Cenpn
Sprr2a1
Ndc80
Kif4
Casc5
Aunip
Mxd3
Racgap1
Prc1
Ube2c
Ect2
Hmmr
Cenpe
Gas2l3
Plk4
H2afx
Oip5
C330027C09Rik
Kif23
Kif14
Iqgap3
Esco2
Arhgef39
Melk
Mybl2
Cdca5
Suv39h2
Cyp4b1
Foxm1
Trip13
Anln
Mtfr2
Neil3
Gm10259
Cyp51
Sgol1
Insig1
Hmgn5
Gm13237
Elovl6
Mnd1
Ncapg
Tpx2
Cdca2
Eme1
Cenpu
Kpna2
Lrr1
H1fx
Fam83d
Mad2l1
Cks2
Cdc25b
Cdk1
Traip
Gm10184
BC030867
Hmgb2
Scd2
Ska3
Spag5
Kif18a
Gm15387
Mastl
Recql4
Exo1
Cenpw
Fancb
Mgp
Ncapd2
Ncaph
Rad51ap1
Rad54l
2700099C18Rik
Gsg2
Spdl1
Fbxo5
Cit
Tacc3
Polq
Tmem97
Fanci
Ticrr
Mcm10
Smc4
Nup37
Ndc1
Lmnb1
Chtf18
Exosc8
Diap3
Gm21596
Dbf4
Pmf1
Ncapg2
Nsl1
Ercc6l
Cenpi
Dkc1
Ppih
Cenph
Lrp8
Sap30
Hmgb1
Aldh16a1
Ccdc18
Pdf
Smc2
Csrp2
Zwilch
Lyar
Nup35
Hmgn2
Mpp6
Terf1
Suv39h1
Gcsh
Mis18a
Siah1b
Wisp1
Nup107
Fhl1
Mvk
Lfng
Noa1
Gm7666
Tcof1
Eml4
Lsm5
Snrpf
Alg13
Banf1
Spc25
Ccdc34
Lmnb2
Sfxn1
Fkbp2
Asb13
Atl2
Cse1l
Ska2
Lsm6
Npm3
Rnf26
Mcm8
Chd3
Grwd1
Naa10
Ckap5
Sub1
Hyls1
Pold2
Enoph1
Tk1
Eif1ax
Snrpd2
Mettl1
Tfap4
Samd1
Gm10615
Slc25a5
Ruvbl1
Abcb7
Hjurp
Haus5
Mras
Tuba1b
Atp5g1
Rps2
Heatr3
Hmgb3
Prrg1
Pebp1
Shroom3
Dcps
Tcp11l1
Ebp
Acaca
Idh2
Dock11
Mrpl4
Tubb5
Impdh2
Pkmyt1
Fkbp3
Polh
Fanca
Cacybp
Cntrl

### Sheet: Module 4
Rasal1
Lgals2
Ccl20
Vsig1
Ppp1r1b
Tmigd1
Hist1h2bc
Cxcl5
Ccl2
Dlgap5
Ehf
Lgals4
Krt79
Smim6
Plch1
Neurl3
Grhl2
Prelp
Arhgap18
Gm5662
Arl14
Them6
Dnajc22
AA986860
H1f0
Klhl13
Neurl1b
Slc16a1
Lbp
Gjb1
Cx3cl1
Gchfr
Fdft1
Abi3
Hs3st1
Bzw2
Gale
Hspb6
Cep85
Fbln1
Muc1
Slc25a10
Fads2
Sh2d4a
C130074G19Rik
Fkbp4
Rasgef1b
Pls1
Lpcat4
Calm3
Sephs2
Fgf1
Ostc
Shmt1
Agfg2
C2cd5
Frk
Slc19a1
Adap1
Ptms
Iqgap2
Rps6ka1
Tnfrsf1b
Anxa4
Lgr4
Cd14
Zbtb7c
Orai3
Osgep
Usp46
Gm5380
Fam149a
Cbln3
Cotl1
C4bp
Cdx2
4931406C07Rik
Atoh8

### Sheet: Module 5
Mctp2
Ms4a10
Slc4a11
Matn4
Cd55
Dgka
Mapk13
Bmp8a
Gdf15
Pinlyp
Btbd19
Ppef1
Wnt7a
Arap2
Abcb1b
Perp
Ccdc3
Gtse1
Pitpnc1
Areg
Stpg1
Perm1
Apaf1
Procr
Acad11
Cep170b
Bbc3
Pcsk6
Tmem179
Tnfrsf23
Carhsp1
Ptges
Ppp1r13l
Aaas
Sh3yl1
Blcap
Fam214b
Tmem14a
Crebl2
Plcxd2
Map3k9
Gtf3c1
Zfp697
Vps37b
Sgms2
Fam13b
Rusc2
Smox
Hilpda
Fam83h
Dyrk3
Nradd
Lpin2
Mgat5
Ppp1r15a
Cnnm1
Csf2
Plxna4
Enthd2
Pcdh1
Dusp10
Mettl6
Heca
Cdc34
Angptl6
Rnd1
Ptprk
Tmem184b
Zfp760
Unc13c
Crebrf
Pea15a
Osgin1
Atp1a2
Fam43a
Vamp1
Agpat5
Ppard
Pxdc1
Gab2
Pnrc1
Sh2d3c
Bloc1s2
Btg1
Spryd4
Tecpr1
Atg7
Golgb1
Dst
Zfp125
Pvr
Bcar3
Cpeb4
Jmjd1c
Maff
Plin2
B4galt7
Fat2
Prss22
Nabp1
Tiparp
Sh3bp2

### Sheet: Module 6
Scn1b
Notch3
Ass1
Tex15
Eda2r
Plekhg1
Pltp
Cd109
Dzip1
Ldb3
Dclk2
Psmb9
Fam198b
Asgr1
Col2a1
Ptpn14
Pard6g
Ptgs2
Zfp456
Pros1
Plod2
Itga2b
Ccp110
Lcat
Pdgfa
Pitpnm2
Atp5s
Adamtsl4
Sfmbt1
Tec
Azin2
Tctn1
Tbc1d24
Arntl2
Nrp1
Trim34a
Rab11fip5
Ptk7
Pik3r3
Casp7
Cyld
Zfpm1
Ifi35
N4bp1
Prps2
Rab40c
Akap2
Erich1
Gmip
Afap1
Pcgf3
Naa40
Ppm1d
Man2b2
Dusp7
Vwa5a
Plekhm2
Mapkbp1
Kansl1
Slc26a11
Atg16l2
Ptprg
Gtpbp2
Trim26
Lrp12
Arhgef19
Psd3
Dda1
Mafg
Plekhg5
Gpc1
Taf7
Med13l
Tmed8
Dusp14
Zswim4
Plekho2
Cdk18
Kcnh2
